# Force-induced unfolding versus unbinding of a cellulosomal carbohydrate-binding module from cellulose interface

**DOI:** 10.64898/2026.10.16.759631

**Authors:** Kolattukudy P. Santo, Ryan Murphy, Markus Hackl, Tong Zhong, Shishir P. S. Chundawat, Alexander V. Neimark

**Affiliations:** Department of Chemical and Biochemical Engineering, Rutgers, The State University of New Jersey, 98 Brett Road, Piscataway, New Jersey 08854, United States of America

**Keywords:** acoustic force spectroscopy (AFS), carbohydrate-binding module (CBM), crystalline cellulose, cellulosomal enzyme complex, rupture forces, constant loading rates, protein network analysis, steered molecular dynamics (SMD)

## Abstract

Carbohydrate-binding modules (CBMs) anchor microbial cellulosomes to cellulose surfaces, aiding biomass degradation under mechanical stress. To understand how mechanical pulling affects this process, we combine steered molecular dynamics (SMD) simulations with acoustic force spectroscopy (AFS) to investigate Clostridium thermocellum CBM3a unbinding from cellulose under different pulling configurations (C-versus N-terminus). Our SMD simulations reveal that C-terminal pulling induces substantial CBM3a unfolding prior to unbinding, whereas N-terminal pulling results in detachment with the protein largely intact. Unbinding proceeds via two distinct mechanisms across the planar binding motif: a TRP mode (initiating via TRP135) and a TYR mode (initiating via TYR84). AFS experiments corroborate the SMD findings, showing that C-terminal pulling yields lower rupture forces and a 7.5-fold higher unbinding off-rate compared to N-terminal pulling of CBM3a from cellulose. These results demonstrate that structural asymmetry and pulling orientation critically govern the mechanical stability, unfolding pathways, and cellulose-binding dynamics of cellulosomal proteins.
