## Supporting Information for "Force-induced unfolding versus unbinding of a cellulosomal carbohydrate-binding module from cellulose interface"

### Sheet: Sheet1
Name	Sequence
WT C-terminal pulling (aa)	MGVSGNLKVEFYNSNPSDTTNSINPQFKVTNTGSSAIDLSKLTLRYYYTVDGQKDQTFWCDHAAIIGSNGSYNGITSNVKGTFVKMSSSTNNADTYLEISFTGGTLEPGAHVQIQGRFAKNDWSNYTQSNDYSFKSASQFVEWDQVTAYLNGVLVWGKEPGGLNATPTKGATPTNTATPTKSATATPTRPSVPTNTPTNTPANTLKSKGEELFTGVVPILVELDGDVNGHKFSVSGEGEGDATYGKLTLKFICTTGKLPVPWPTLVTTLTYGVQCFSRYPDHMKQHDFFKSAMPEGYVQERTISFKDDGNYKTRAEVKFEGDTLVNRIELKGIDFKEDGNILGHKLEYNYNSHNVYITADKQKNGIKANFKIRHNIEDGSVQLADHYQQNTPIGDGPVL…
WT C-terminal pulling (DNA)	ATGGGAGTAAGCGGTAACCTGAAGGTTGAATTTTATAACTCCAACCCAAGCGACACAACGAATAGCATCAATCCGCAGTTCAAAGTCACGAACACTGGCAGTTCAGCTATCGATCTGTCGAAACTGACCCTTCGTTACTACTATACGGTTGATGGCCAAAAAGATCAGACCTTTTGGTGCGACCATGCAGCAATCATCGGTAGCAATGGTTCTTATAACGGCATTACTTCTAATGTAAAAGGCACCTTTGTGAAGATGTCAAGTAGCACCAACAATGCTGATACCTACCTGGAAATTAGCTTCACGGGTGGCACACTTGAACCAGGAGCCCACGTCCAGATCCAGGGCCGTTTTGCGAAAAACGATTGGAGCAACTATACGCAATCAAACGATTATAGT…
WT N-terminal Pulling (aa)	MGHHHHHHHHASENLYFQGLNDIFEAQKIEWHEAIASKGEELFTGVVPILVELDGDVNGHKFSVSGEGEGDATYGKLTLKFICTTGKLPVPWPTLVTTLTYGVQCFSRYPDHMKQHDFFKSAMPEGYVQERTISFKDDGNYKTRAEVKFEGDTLVNRIELKGIDFKEDGNILGHKLEYNYNSHNVYITADKQKNGIKANFKIRHNIEDGSVQLADHYQQNTPIGDGPVLLPDNHYLSTQSALSKDPNEKRDHMVLLEFVTAAGITHGMDELYKGLNATPTKGATPTNTATPTKSATATPTRPSVPTNTPTNTPANTLKVSGNLKVEFYNSNPSDTTNSINPQFKVTNTGSSAIDLSKLTLRYYYTVDGQKDQTFWCDHAAIIGSNGSYNGITSNVKGTF…
WT N-terminal Pulling (DNA)	ATGGGACATCACCATCATCACCATCACCATGCATCCGAAAACCTGTACTTCCAGGGACTAAATGATATATTTGAAGCTCAAAAAATCGAGTGGCACGAAGCGATCGCCTCCAAAGGTGAAGAACTGTTCACCGGTGTTGTTCCGATCCTGGTTGAACTGGACGGTGACGTTAACGGTCACAAATTCTCCGTTTCCGGTGAAGGTGAAGGTGACGCTACCTACGGTAAACTGACCCTGAAATTCATCTGCACCACCGGTAAACTGCCGGTTCCGTGGCCGACCCTGGTTACCACCCTGACCTACGGTGTTCAGTGCTTCTCCCGTTACCCGGACCACATGAAACAGCACGACTTCTTCAAATCCGCTATGCCGGAAGGTTACGTTCAGGAACGTACCATC…
H57A C-terminal pulling (aa)	MGVSGNLKVEFYNSNPSDTTNSINPQFKVTNTGSSAIDLSKLTLRYYYTVDGQKDQTFWCDAAAIIGSNGSYNGITSNVKGTFVKMSSSTNNADTYLEISFTGGTLEPGAHVQIQGRFAKNDWSNYTQSNDYSFKSASQFVEWDQVTAYLNGVLVWGKEPGGLNATPTKGATPTNTATPTKSATATPTRPSVPTNTPTNTPANTLKSKGEELFTGVVPILVELDGDVNGHKFSVSGEGEGDATYGKLTLKFICTTGKLPVPWPTLVTTLTYGVQCFSRYPDHMKQHDFFKSAMPEGYVQERTISFKDDGNYKTRAEVKFEGDTLVNRIELKGIDFKEDGNILGHKLEYNYNSHNVYITADKQKNGIKANFKIRHNIEDGSVQLADHYQQNTPIGDGPVL…
H57A C-terminal pulling (DNA)	ATGGGAGTAAGCGGTAACCTGAAGGTTGAATTTTATAACTCCAACCCAAGCGACACAACGAATAGCATCAATCCGCAGTTCAAAGTCACGAACACTGGCAGTTCAGCTATCGATCTGTCGAAACTGACCCTTCGTTACTACTATACGGTTGATGGCCAAAAAGATCAGACCTTTTGGTGCGACGCTGCAGCAATCATCGGTAGCAATGGTTCTTATAACGGCATTACTTCTAATGTAAAAGGCACCTTTGTGAAGATGTCAAGTAGCACCAACAATGCTGATACCTACCTGGAAATTAGCTTCACGGGTGGCACACTTGAACCAGGAGCCCACGTCCAGATCCAGGGCCGTTTTGCGAAAAACGATTGGAGCAACTATACGCAATCAAACGATTATAGT…
H57A N-terminal Pulling (aa)	MGHHHHHHHHASENLYFQGLNDIFEAQKIEWHEAIASKGEELFTGVVPILVELDGDVNGHKFSVSGEGEGDATYGKLTLKFICTTGKLPVPWPTLVTTLTYGVQCFSRYPDHMKQHDFFKSAMPEGYVQERTISFKDDGNYKTRAEVKFEGDTLVNRIELKGIDFKEDGNILGHKLEYNYNSHNVYITADKQKNGIKANFKIRHNIEDGSVQLADHYQQNTPIGDGPVLLPDNHYLSTQSALSKDPNEKRDHMVLLEFVTAAGITHGMDELYKGLNATPTKGATPTNTATPTKSATATPTRPSVPTNTPTNTPANTLKVSGNLKVEFYNSNPSDTTNSINPQFKVTNTGSSAIDLSKLTLRYYYTVDGQKDQTFWCDAAAIIGSNGSYNGITSNVKGTF…
H57A N-terminal Pulling (DNA)	ATGGGAGTAAGCGGTAACCTGAAGGTTGAATTTTATAACTCCAACCCAAGCGACACAACGAATAGCATCAATCCGCAGTTCAAAGTCACGAACACTGGCAGTTCAGCTATCGATCTGTCGAAACTGACCCTTCGTTACTACTATACGGTTGATGGCCAAAAAGATCAGACCTTTTGGTGCGACGCTGCAGCAATCATCGGTAGCAATGGTTCTTATAACGGCATTACTTCTAATGTAAAAGGCACCTTTGTGAAGATGTCAAGTAGCACCAACAATGCTGATACCTACCTGGAAATTAGCTTCACGGGTGGCACACTTGAACCAGGAGCCCACGTCCAGATCCAGGGCCGTTTTGCGAAAAACGATTGGAGCAACTATACGCAATCAAACGATTATAGT…
Y67A C-terminal pulling (aa)	MGVSGNLKVEFYNSNPSDTTNSINPQFKVTNTGSSAIDLSKLTLRYYYTVDGQKDQTFWCDHAAIIGSNGSANGITSNVKGTFVKMSSSTNNADTYLEISFTGGTLEPGAHVQIQGRFAKNDWSNYTQSNDYSFKSASQFVEWDQVTAYLNGVLVWGKEPGGLNATPTKGATPTNTATPTKSATATPTRPSVPTNTPTNTPANTLKSKGEELFTGVVPILVELDGDVNGHKFSVSGEGEGDATYGKLTLKFICTTGKLPVPWPTLVTTLTYGVQCFSRYPDHMKQHDFFKSAMPEGYVQERTISFKDDGNYKTRAEVKFEGDTLVNRIELKGIDFKEDGNILGHKLEYNYNSHNVYITADKQKNGIKANFKIRHNIEDGSVQLADHYQQNTPIGDGPVL…
Y67A C-terminal pulling (DNA)	ATGGGAGTAAGCGGTAACCTGAAGGTTGAATTTTATAACTCCAACCCAAGCGACACAACGAATAGCATCAATCCGCAGTTCAAAGTCACGAACACTGGCAGTTCAGCTATCGATCTGTCGAAACTGACCCTTCGTTACTACTATACGGTTGATGGCCAAAAAGATCAGACCTTTTGGTGCGACCATGCAGCAATCATCGGTAGCAATGGTTCTGCTAACGGCATTACTTCTAATGTAAAAGGCACCTTTGTGAAGATGTCAAGTAGCACCAACAATGCTGATACCTACCTGGAAATTAGCTTCACGGGTGGCACACTTGAACCAGGAGCCCACGTCCAGATCCAGGGCCGTTTTGCGAAAAACGATTGGAGCAACTATACGCAATCAAACGATTATAGT…
Y67A N-terminal Pulling (aa)	MGHHHHHHHHASENLYFQGLNDIFEAQKIEWHEAIASKGEELFTGVVPILVELDGDVNGHKFSVSGEGEGDATYGKLTLKFICTTGKLPVPWPTLVTTLTYGVQCFSRYPDHMKQHDFFKSAMPEGYVQERTISFKDDGNYKTRAEVKFEGDTLVNRIELKGIDFKEDGNILGHKLEYNYNSHNVYITADKQKNGIKANFKIRHNIEDGSVQLADHYQQNTPIGDGPVLLPDNHYLSTQSALSKDPNEKRDHMVLLEFVTAAGITHGMDELYKGLNATPTKGATPTNTATPTKSATATPTRPSVPTNTPTNTPANTLKVSGNLKVEFYNSNPSDTTNSINPQFKVTNTGSSAIDLSKLTLRYYYTVDGQKDQTFWCDHAAIIGSNGSANGITSNVKGTF…
Y67A N-terminal Pulling (DNA)	ATGGGACATCACCATCATCACCATCACCATGCATCCGAAAACCTGTACTTCCAGGGACTAAATGATATATTTGAAGCTCAAAAAATCGAGTGGCACGAAGCGATCGCCTCCAAAGGTGAAGAACTGTTCACCGGTGTTGTTCCGATCCTGGTTGAACTGGACGGTGACGTTAACGGTCACAAATTCTCCGTTTCCGGTGAAGGTGAAGGTGACGCTACCTACGGTAAACTGACCCTGAAATTCATCTGCACCACCGGTAAACTGCCGGTTCCGTGGCCGACCCTGGTTACCACCCTGACCTACGGTGTTCAGTGCTTCTCCCGTTACCCGGACCACATGAAACAGCACGACTTCTTCAAATCCGCTATGCCGGAAGGTTACGTTCAGGAACGTACCATC…
W118A C-terminal pulling (aa)	MGVSGNLKVEFYNSNPSDTTNSINPQFKVTNTGSSAIDLSKLTLRYYYTVDGQKDQTFWCDHAAIIGSNGSYNGITSNVKGTFVKMSSSTNNADTYLEISFTGGTLEPGAHVQIQGRFAKNDASNYTQSNDYSFKSASQFVEWDQVTAYLNGVLVWGKEPGGLNATPTKGATPTNTATPTKSATATPTRPSVPTNTPTNTPANTLKSKGEELFTGVVPILVELDGDVNGHKFSVSGEGEGDATYGKLTLKFICTTGKLPVPWPTLVTTLTYGVQCFSRYPDHMKQHDFFKSAMPEGYVQERTISFKDDGNYKTRAEVKFEGDTLVNRIELKGIDFKEDGNILGHKLEYNYNSHNVYITADKQKNGIKANFKIRHNIEDGSVQLADHYQQNTPIGDGPVL…
W118A C-terminal pulling (DNA)	ATGGGAGTAAGCGGTAACCTGAAGGTTGAATTTTATAACTCCAACCCAAGCGACACAACGAATAGCATCAATCCGCAGTTCAAAGTCACGAACACTGGCAGTTCAGCTATCGATCTGTCGAAACTGACCCTTCGTTACTACTATACGGTTGATGGCCAAAAAGATCAGACCTTTTGGTGCGACCATGCAGCAATCATCGGTAGCAATGGTTCTTATAACGGCATTACTTCTAATGTAAAAGGCACCTTTGTGAAGATGTCAAGTAGCACCAACAATGCTGATACCTACCTGGAAATTAGCTTCACGGGTGGCACACTTGAACCAGGAGCCCACGTCCAGATCCAGGGCCGTTTTGCGAAAAACGATGCGAGCAACTATACGCAATCAAACGATTATAGT…
W118A N-terminal Pulling (aa)	MGHHHHHHHHASENLYFQGLNDIFEAQKIEWHEAIASKGEELFTGVVPILVELDGDVNGHKFSVSGEGEGDATYGKLTLKFICTTGKLPVPWPTLVTTLTYGVQCFSRYPDHMKQHDFFKSAMPEGYVQERTISFKDDGNYKTRAEVKFEGDTLVNRIELKGIDFKEDGNILGHKLEYNYNSHNVYITADKQKNGIKANFKIRHNIEDGSVQLADHYQQNTPIGDGPVLLPDNHYLSTQSALSKDPNEKRDHMVLLEFVTAAGITHGMDELYKGLNATPTKGATPTNTATPTKSATATPTRPSVPTNTPTNTPANTLKVSGNLKVEFYNSNPSDTTNSINPQFKVTNTGSSAIDLSKLTLRYYYTVDGQKDQTFWCDHAAIIGSNGSYNGITSNVKGTF…
W118A N-terminal Pulling (DNA)	ATGGGACATCACCATCATCACCATCACCATGCATCCGAAAACCTGTACTTCCAGGGACTAAATGATATATTTGAAGCTCAAAAAATCGAGTGGCACGAAGCGATCGCCTCCAAAGGTGAAGAACTGTTCACCGGTGTTGTTCCGATCCTGGTTGAACTGGACGGTGACGTTAACGGTCACAAATTCTCCGTTTCCGGTGAAGGTGAAGGTGACGCTACCTACGGTAAACTGACCCTGAAATTCATCTGCACCACCGGTAAACTGCCGGTTCCGTGGCCGACCCTGGTTACCACCCTGACCTACGGTGTTCAGTGCTTCTCCCGTTACCCGGACCACATGAAACAGCACGACTTCTTCAAATCCGCTATGCCGGAAGGTTACGTTCAGGAACGTACCATC…
Gblock A (IDT)	TTCATTAAAGAGGAGAAATTAACCATGGGAATGGGAGTAAGCGGTAACCTGAAGGTTGAATTTTATAACTCCAACCCAAGCGACACAACGAATAGCATCAATCCGCAGTTCAAAGTCACGAACACTGGCAGTTCAGCTATCGATCTGTCGAAACTGACCCTTCGTTACTACTATACGGTTGATGGCCAAAAAGATCAGACCTTTTGGTGCGACGCTGCAGCAATCATCGGTAGCAATGGTTCTTATAACGGCATTACTTCTAATGTAAAAGGCACCTTTGTGAAGATGTCAAGTAGCACCAACAATGCTGATACCTACCTGGAAATTAGCTTCACGGGTGGCACACTTGAACCAGGAGCCCACGTCCAGATCCAGGGCCGTTTTGCGAAAAACGATTGG…
Gblock B (IDT)	CCCCGGCGAACACCCTTAAGTCCAAAGGTGAAGAACTGTTCACCGGTGTTGTTCCGATCCTGGTTGAACTGGACGGTGACGTTAACGGTCACAAATTCTCCGTTTCCGGTGAAGGTGAAGGTGACGCTACCTACGGTAAACTGACCCTGAAATTCATCTGCACCACCGGTAAACTGCCGGTTCCGTGGCCGACCCTGGTTACCACCCTGACCTACGGTGTTCAGTGCTTCTCCCGTTACCCGGACCACATGAAACAGCACGACTTCTTCAAATCCGCTATGCCGGAAGGTTACGTTCAGGAACGTACCATCTCCTTCAAAGACGACGGTAACTACAAAACCCGTGCTGAAGTTAAATTCGAAGGTGACACCCTGGTTAACCGTATCGAACTGAAAGGTA…
CBM3a-GFP-VR	ACCGCTTACTCCCATTCCCATGG
CBM3a-GFP-VF	GAACCAGGAGGTTTAAACGCGACTC
CBM3a-GFP-IR	CGTTTAAACCTCCTGGTTCTTTCCCCC
CBM3a-GFP-IF	GGGAATGGGAGTAAGCGGTAACCTG
